# Scalable expansion and hepatic zone maturation of hepatic progenitor cells from human pluripotent stem cells

**DOI:** 10.1101/2025.06.13.659636

**Authors:** Mina Ogawa, Jeff C Liu, Abolfazl Dadvar, Britney Tian, Xinyuan Zhao, Ian Fernandes, Kentaro Minegishi, Kenichiro Takase, Changyi Cui, Marcela Hernandez, Yuichiro Higuchi, Hiroshi Suemizu, Ian McGilvray, Sonya MacParland, Gary Bader, Shinichiro Ogawa

## Abstract

Scalable generation of functionally mature hepatocytes from human pluripotent stem cells (hPSCs) is vital for regenerative medicine, disease modeling, and drug screening. We present a modular differentiation platform that enables serial expansion and cryopreservation of hepatic progenitors (hepatoblasts; HBs), supporting efficient downstream maturation. By modulating bile acid signaling with FGF19 and culturing under hypoxia, we preserved HB proliferation and bipotency. Subsequent thyroid hormone treatment induced alpha-fetoprotein-negative, albumin-positive hepatocytes, while WNT pathway modulation promoted zonal identity, mimicking *in vivo* hepatic metabolic heterogeneity. Zonation was confirmed by differential drug-metabolizing enzyme activity, mitochondrial function, and enhanced engraftment in a liver injury mouse model. To evaluate translational relevance, mature hepatocytes were incorporated into extrusion-based 3D bioprinted constructs, which maintained hepatic viability and function. This integrated strategy of combining progenitor cell banking, zonation control, and tissue engineering offers a scalable and clinically relevant approach for generating functional human liver tissue suitable for therapeutic development.
