## Supplementary Data 6 for "Scalable expansion and hepatic zone maturation of hepatic progenitor cells from human pluripotent stem cells"

### Sheet: Correlation_nHep9b.txt_by_n9Lay
Correlation of All the Clusters with Halpern Mouse Layers Using Top Homologous Genes												Correlation of hPSC-hep Clusters with Human Hepatocytes Using Top Homologous Genes
Correlation Coefficient												Correlation Coefficient
	Cluster19	Cluster15	Cluster10	Cluster2	Cluster1	Cluster18	Cluster7	Cluster17	Cluster4				Clust15 (hPSC)	Clust10 (hPSC)	Clust19 (hPSC)
L1	0.241085	0.161885	0.156917	0.0391899	-0.0262809	-0.181429	-0.011906	-0.266604	-0.196953			Cluster2	-0.277059	0.0667692	0.201731
L2	0.173184	0.139841	0.0822599	0.0523791	0.0443405	-0.00924101	-0.0164126	-0.270987	-0.271717			Cluster1	0.281341	-0.112934	-0.175519
L3	0.115029	0.0974306	-0.00282293	0.0900369	0.0783499	0.0196953	0.025856	-0.216432	-0.236881			Cluster18	0.349188	-0.319967	-0.101001
L4	-0.192745	0.0155201	-0.252259	0.0882786	0.1757	0.200246	0.0884104	0.0627428	-0.083357			Cluster7	-0.0512419	0.390356	-0.208346
L5	-0.358368	-0.102944	-0.244433	-0.0661197	0.0724295	0.194246	0.0860162	0.339206	0.213873			Cluster17	-0.120553	0.0796787	0.0548762
L6	-0.296701	-0.165379	-0.193014	-0.0364072	0.0543317	0.0848427	0.117553	0.358786	0.229854			Cluster4	-0.202318	-0.0116771	0.186586
L7	-0.251541	-0.184051	-0.140818	-0.00016087	0.030471	0.0530529	0.0818519	0.328631	0.230509
L8	-0.217293	-0.160934	-0.109917	-0.0182769	0.00364144	0.0743802	0.0190752	0.270018	0.24447
L9	0.0553026	-0.0739742	0.105705	-0.128797	-0.164144	0.0315193	-0.164958	0.0464336	0.180423
P Value												P Value
	Cluster19	Cluster15	Cluster10	Cluster2	Cluster1	Cluster18	Cluster7	Cluster17	Cluster4				Clust15 (hPSC)	Clust10 (hPSC)	Clust19 (hPSC)
L1	0.0179712	0.115078	0.12681	0.704616	0.799364	0.0768841	0.908342	0.00864816	0.0544365			Cluster2	0.0071759	0.524841	0.0524891
L2	0.0915261	0.174179	0.425583	0.612272	0.667948	0.928797	0.873894	0.00757377	0.00740683			Cluster1	0.00629764	0.281116	0.0924063
L3	0.264424	0.344983	0.978223	0.382993	0.447984	0.848945	0.802542	0.0341764	0.0201405			Cluster18	0.000602328	0.00176872	0.335392
L4	0.0599111	0.880699	0.0131572	0.39239	0.0868424	0.0504461	0.391681	0.543654	0.419415			Cluster7	0.625694	0.000109649	0.0450605
L5	0.000336908	0.318237	0.0163908	0.522138	0.483124	0.057909	0.404682	0.000722722	0.0364082			Cluster17	0.249711	0.447728	0.601361
L6	0.00333137	0.107342	0.0595472	0.724718	0.599058	0.411146	0.254013	0.000331172	0.0242683			Cluster4	0.0517917	0.911545	0.0733262
L7	0.0134287	0.0726425	0.171161	0.998759	0.768215	0.607698	0.42789	0.00107916	0.0238553
L8	0.0334517	0.117254	0.286382	0.859709	0.971911	0.471386	0.853647	0.0078007	0.0163736
L9	0.592536	0.473816	0.305361	0.211068	0.110029	0.760477	0.108251	0.653261	0.0785635
